# An *OpIE2*-DsRed marker disrupts female blood-feeding and shortens lifespan in the malaria vector *Anopheles gambiae*

**DOI:** 10.1101/2025.10.14.682374

**Authors:** Arad Sarig, Evyatar Sar-Shalom, Ebrima SM Kolley, Elad Shmuel Yonah, Lee Benjamin Lamdan, Ariel Roselin Lewin, Tamir Partosh, Gur Pines, Jonathan D. Bohbot, Philippos Aris Papathanos

**Affiliations:** Department of Entomology, Institute of Environment Sciences, Robert H. Smith Faculty of Agriculture, Food and Environment, Hebrew University of Jerusalem, Rehovot, Israel; Institute of Plant Protection, Agricultural Research Organization - Volcani Institute, Rishon LeZion, Israel

## Abstract

*Anopheles gambiae* is one of the principal vectors of human malaria. Over the past two decades, transgenic mosquito strains have been essential tools for studying mosquito biology and developing genetic control strategies such as gene drives. Mosquito transformants are typically identified using fluorescent markers, which are assumed to be phenotypically neutral. While generating CRISPR-based gene drive strains carrying an *OpIE2*-DsRed marker we unexpectedly found that transgenic females were unable to blood-feed and were consequently sterile, whereas males initially appeared normal and fertile. Given the potential utility of dominant, female-specific sterility for mosquito control, we established additional strains controlling for transgene content and integration site, confirming that the *OpIE2*-DsRed cassette caused the defect. Behavioral assays showed that females exhibited normal attraction to a membrane feeder but failed to initiate blood-feeding, performing repeated cycles of probing and proboscis grooming in rapid succession before ultimately leaving the feeder unfed. Microscopy showed that both sexes possessed a distally curved proboscis, providing a morphological explanation for the blood-feeding defect of females and the reduced male lifespan. A second promoter variant (*OpIE2b*), differing in flanking sequences at the IE-2 junction, drove strong marker expression without impairing blood-feeding or longevity. These findings demonstrate that minor differences in promoter architecture can produce major, unexpected phenotypic effects. *OpIE2b* provides a robust, phenotypically neutral marker for *An. gambiae* research, while *OpIE2a* highlights the need for rigorous validation of transgenic components intended for research and applied releases.
