## Supplementary material for "An *OpIE2*-DsRed marker disrupts female blood-feeding and shortens lifespan in the malaria vector *Anopheles gambiae*": Supplementary File 2.xlsx

### Sheet: RAW_data
Strain	Repeat	Subject ID	Observation duration	Behavior	Behavior type	Start (s)	Stop (s)	Duration (s)	FPS (frame/s)
WT	1	1	51.033	AT_ROI	STATE	0	51.033	51.033	30
WT	1	1	51.033	Probing	POINT	3.1	3.1	NA	30
WT	1	1	51.033	Probing	POINT	5.1	5.1	NA	30
WT	1	1	51.033	Probing	POINT	12.267	12.267	NA	30
WT	1	1	51.033	Probing	POINT	26.867	26.867	NA	30
WT	1	1	51.033	Probing	POINT	31.9	31.9	NA	30
WT	1	1	51.033	Grooming	POINT	32.967	32.967	NA	30
WT	1	1	51.033	Probing	POINT	41.2	41.2	NA	30
WT	1	1	51.033	Grooming	POINT	45.867	45.867	NA	30
WT	1	2	21.1	AT_ROI	STATE	0	21.1	21.1	30
WT	1	2	21.1	Probing	POINT	2.3	2.3	NA	30
WT	1	2	21.1	Probing	POINT	3.967	3.967	NA	30
WT	1	2	21.1	Probing	POINT	6.867	6.867	NA	30
WT	1	2	21.1	Probing	POINT	12.9	12.9	NA	30
WT	1	2	21.1	Probing	POINT	17.4	17.4	NA	30
WT	1	3	20.734	AT_ROI	STATE	13.033	33.767	20.734	30
WT	1	3	20.734	Probing	POINT	15.267	15.267	NA	30
WT	1	3	20.734	Probing	POINT	18.3	18.3	NA	30
WT	1	3	20.734	Probing	POINT	23.767	23.767	NA	30
WT	1	3	20.734	Probing	POINT	28	28	NA	30
WT	1	3	20.734	Probing	POINT	32.2	32.2	NA	30
WT	1	4	538.433	AT_ROI	STATE	18.7	300.8	282.1	30
WT	1	4	538.433	Probing	POINT	19.833	19.833	NA	30
WT	1	4	538.433	Blood-feeding	STATE	33.967	290.3	256.333	30
WT	1	4	538.433	Probing	POINT	298	298	NA	30
WT	1	5	520.967	AT_ROI	STATE	19.567	300.8	281.233	30
WT	1	5	520.967	Probing	POINT	20.3	20.3	NA	30
WT	1	5	520.967	Probing	POINT	28.967	28.967	NA	30
WT	1	5	520.967	Probing	POINT	32.367	32.367	NA	30
WT	1	5	520.967	Blood-feeding	STATE	47.133	83	35.867	30
WT	1	5	520.967	Probing	POINT	86.2	86.2	NA	30
WT	1	5	520.967	Probing	POINT	90.867	90.867	NA	30
WT	1	5	520.967	Blood-feeding	STATE	96.933	300.8	203.867	30
WT	1	6	445.667	AT_ROI	STATE	20.267	300.8	280.533	30
WT	1	6	445.667	Probing	POINT	21.767	21.767	NA	30
WT	1	6	445.667	Probing	POINT	31.367	31.367	NA	30
WT	1	6	445.667	Probing	POINT	43.5	43.5	NA	30
WT	1	6	445.667	Blood-feeding	STATE	56.933	222.067	165.134	30
WT	1	7	106.933	AT_ROI	STATE	52.5	159.433	106.933	30
WT	1	7	106.933	Probing	POINT	54.067	54.067	NA	30
WT	1	7	106.933	Grooming	POINT	58.667	58.667	NA	30
WT	1	7	106.933	Probing	POINT	62.5	62.5	NA	30
WT	1	7	106.933	Probing	POINT	66.667	66.667	NA	30
WT	1	7	106.933	Probing	POINT	68.533	68.533	NA	30
WT	1	7	106.933	Probing	POINT	73.767	73.767	NA	30
WT	1	7	106.933	Probing	POINT	77.267	77.267	NA	30
WT	1	7	106.933	Probing	POINT	79.633	79.633	NA	30
WT	1	7	106.933	Probing	POINT	83.5	83.5	NA	30
WT	1	7	106.933	Probing	POINT	86.767	86.767	NA	30
WT	1	7	106.933	Probing	POINT	96.5	96.5	NA	30
WT	1	7	106.933	Probing	POINT	102.433	102.433	NA	30
WT	1	7	106.933	Probing	POINT	109.533	109.533	NA	30
WT	1	7	106.933	Probing	POINT	112.067	112.067	NA	30
WT	1	7	106.933	Grooming	POINT	115.167	115.167	NA	30
WT	1	7	106.933	Probing	POINT	120.2	120.2	NA	30
WT	1	7	106.933	Probing	POINT	124.1	124.1	NA	30
WT	1	7	106.933	Probing	POINT	131.533	131.533	NA	30
WT	1	7	106.933	Grooming	POINT	132.433	132.433	NA	30
WT	1	7	106.933	Probing	POINT	137.267	137.267	NA	30
WT	1	7	106.933	Probing	POINT	149.433	149.433	NA	30
WT	1	8	376.5	AT_ROI	STATE	54.2	296.8	242.6	30
WT	1	8	376.5	Probing	POINT	56.167	56.167	NA	30
WT	1	8	376.5	Probing	POINT	60.8	60.8	NA	30
WT	1	8	376.5	Probing	POINT	63.733	63.733	NA	30
WT	1	8	376.5	Probing	POINT	67.333	67.333	NA	30
WT	1	8	376.5	Probing	POINT	70.967	70.967	NA	30
WT	1	8	376.5	Probing	POINT	74.867	74.867	NA	30
WT	1	8	376.5	Blood-feeding	STATE	80.733	163.233	82.5	30
WT	1	8	376.5	Probing	POINT	165.567	165.567	NA	30
WT	1	8	376.5	Probing	POINT	167.8	167.8	NA	30
WT	1	8	376.5	Probing	POINT	171.1	171.1	NA	30
WT	1	8	376.5	Probing	POINT	180.1	180.1	NA	30
WT	1	8	376.5	Probing	POINT	184.1	184.1	NA	30
WT	1	8	376.5	Probing	POINT	194.4	194.4	NA	30
WT	1	8	376.5	Probing	POINT	199.467	199.467	NA	30
WT	1	8	376.5	Probing	POINT	204.267	204.267	NA	30
WT	1	8	376.5	Probing	POINT	208.433	208.433	NA	30
WT	1	8	376.5	Probing	POINT	211.767	211.767	NA	30
WT	1	8	376.5	Blood-feeding	STATE	245.267	296.667	51.4	30
WT	1	9	373.067	AT_ROI	STATE	56.567	300.8	244.233	30
WT	1	9	373.067	Probing	POINT	57.867	57.867	NA	30
WT	1	9	373.067	Probing	POINT	62	62	NA	30
WT	1	9	373.067	Probing	POINT	67.2	67.2	NA	30
WT	1	9	373.067	Blood-feeding	STATE	78.833	207.667	128.834	30
WT	1	10	447.733	AT_ROI	STATE	57.833	300.8	242.967	30
WT	1	10	447.733	Probing	POINT	59.6	59.6	NA	30
WT	1	10	447.733	Grooming	POINT	63.233	63.233	NA	30
WT	1	10	447.733	Probing	POINT	67.4	67.4	NA	30
WT	1	10	447.733	Blood-feeding	STATE	80.367	257.8	177.433	30
WT	1	10	447.733	Probing	POINT	259.933	259.933	NA	30
WT	1	10	447.733	Blood-feeding	STATE	273.467	300.8	27.333	30
WT	1	11	412.1	AT_ROI	STATE	58.8	300.8	242	30
WT	1	11	412.1	Probing	POINT	59.9	59.9	NA	30
WT	1	11	412.1	Blood-feeding	STATE	70.233	116.633	46.4	30
WT	1	11	412.1	Probing	POINT	118.1	118.1	NA	30
WT	1	11	412.1	Probing	POINT	120.267	120.267	NA	30
WT	1	11	412.1	Probing	POINT	123.3	123.3	NA	30
WT	1	11	412.1	Probing	POINT	127.433	127.433	NA	30
WT	1	11	412.1	Probing	POINT	132.3	132.3	NA	30
WT	1	11	412.1	Probing	POINT	136.367	136.367	NA	30
WT	1	11	412.1	Probing	POINT	138.833	138.833	NA	30
WT	1	11	412.1	Probing	POINT	142	142	NA	30
WT	1	11	412.1	Probing	POINT	145.033	145.033	NA	30
WT	1	11	412.1	Probing	POINT	149.433	149.433	NA	30
WT	1	11	412.1	Probing	POINT	154.2	154.2	NA	30
WT	1	11	412.1	Probing	POINT	162.633	162.633	NA	30
WT	1	11	412.1	Probing	POINT	166.867	166.867	NA	30
WT	1	11	412.1	Probing	POINT	169.1	169.1	NA	30
WT	1	11	412.1	Blood-feeding	STATE	177.1	300.8	123.7	30
WT	1	12	454.634	AT_ROI	STATE	60.733	300.8	240.067	30
WT	1	12	454.634	Probing	POINT	64.133	64.133	NA	30
WT	1	12	454.634	Blood-feeding	STATE	86.233	300.8	214.567	30
WT	1	13	123.833	AT_ROI	STATE	60.4	184.233	123.833	30
WT	1	13	123.833	Probing	POINT	61.567	61.567	NA	30
WT	1	13	123.833	Probing	POINT	62.867	62.867	NA	30
WT	1	13	123.833	Probing	POINT	65.833	65.833	NA	30
WT	1	13	123.833	Probing	POINT	69.7	69.7	NA	30
WT	1	13	123.833	Probing	POINT	71.6	71.6	NA	30
WT	1	13	123.833	Probing	POINT	73.6	73.6	NA	30
WT	1	13	123.833	Probing	POINT	76.1	76.1	NA	30
WT	1	13	123.833	Probing	POINT	80.033	80.033	NA	30
WT	1	13	123.833	Probing	POINT	86.433	86.433	NA	30
WT	1	13	123.833	Probing	POINT	89.4	89.4	NA	30
WT	1	13	123.833	Probing	POINT	94.567	94.567	NA	30
WT	1	13	123.833	Probing	POINT	103.8	103.8	NA	30
WT	1	13	123.833	Probing	POINT	106.067	106.067	NA	30
WT	1	13	123.833	Probing	POINT	112.767	112.767	NA	30
WT	1	13	123.833	Probing	POINT	116.667	116.667	NA	30
WT	1	13	123.833	Probing	POINT	125.267	125.267	NA	30
WT	1	13	123.833	Probing	POINT	128.6	128.6	NA	30
WT	1	13	123.833	Probing	POINT	133.567	133.567	NA	30
WT	1	13	123.833	Probing	POINT	137.8	137.8	NA	30
WT	1	13	123.833	Probing	POINT	142.033	142.033	NA	30
WT	1	13	123.833	Probing	POINT	153.033	153.033	NA	30
WT	1	13	123.833	Probing	POINT	158.767	158.767	NA	30
WT	1	13	123.833	Probing	POINT	161.133	161.133	NA	30
WT	1	13	123.833	Probing	POINT	163.867	163.867	NA	30
WT	1	13	123.833	Probing	POINT	168.933	168.933	NA	30
WT	1	13	123.833	Probing	POINT	172.833	172.833	NA	30
WT	1	13	123.833	Probing	POINT	177.167	177.167	NA	30
WT	1	13	123.833	Probing	POINT	180.467	180.467	NA	30
WT	1	13	123.833	Probing	POINT	182.133	182.133	NA	30
WT	1	14	309.133	AT_ROI	STATE	59.833	262.033	202.2	30
WT	1	14	309.133	Probing	POINT	60.667	60.667	NA	30
WT	1	14	309.133	Probing	POINT	61.933	61.933	NA	30
WT	1	14	309.133	Probing	POINT	64.6	64.6	NA	30
WT	1	14	309.133	Blood-feeding	STATE	76.2	183.133	106.933	30
WT	1	14	309.133	Probing	POINT	188.1	188.1	NA	30
WT	1	14	309.133	Probing	POINT	192.367	192.367	NA	30
WT	1	14	309.133	Probing	POINT	196.967	196.967	NA	30
WT	1	14	309.133	Probing	POINT	203.767	203.767	NA	30
WT	1	14	309.133	Probing	POINT	207.533	207.533	NA	30
WT	1	14	309.133	Probing	POINT	215.167	215.167	NA	30
WT	1	14	309.133	Probing	POINT	220.733	220.733	NA	30
WT	1	14	309.133	Probing	POINT	223.6	223.6	NA	30
WT	1	14	309.133	Probing	POINT	226.567	226.567	NA	30
WT	1	14	309.133	Probing	POINT	228.167	228.167	NA	30
WT	1	14	309.133	Probing	POINT	237.733	237.733	NA	30
WT	1	15	453.133	AT_ROI	STATE	63.9	300.8	236.9	30
WT	1	15	453.133	Probing	POINT	65.467	65.467	NA	30
WT	1	15	453.133	Probing	POINT	71.867	71.867	NA	30
WT	1	15	453.133	Probing	POINT	77.967	77.967	NA	30
WT	1	15	453.133	Blood-feeding	STATE	84.567	300.8	216.233	30
WT	1	16	7.833	AT_ROI	STATE	66.8	74.633	7.833	30
WT	1	16	7.833	Probing	POINT	68.833	68.833	NA	30
WT	1	16	7.833	Probing	POINT	72.033	72.033	NA	30
WT	1	17	72.4	AT_ROI	STATE	65.067	137.467	72.4	30
WT	1	17	72.4	Probing	POINT	67.8	67.8	NA	30
WT	1	17	72.4	Probing	POINT	72.533	72.533	NA	30
WT	1	17	72.4	Probing	POINT	78.433	78.433	NA	30
WT	1	17	72.4	Probing	POINT	84.867	84.867	NA	30
WT	1	17	72.4	Probing	POINT	89.133	89.133	NA	30
WT	1	17	72.4	Probing	POINT	92.9	92.9	NA	30
WT	1	17	72.4	Probing	POINT	101.833	101.833	NA	30
WT	1	17	72.4	Probing	POINT	108.333	108.333	NA	30
WT	1	17	72.4	Probing	POINT	114.1	114.1	NA	30
WT	1	17	72.4	Probing	POINT	127.467	127.467	NA	30
WT	1	18	7.234	AT_ROI	STATE	67.433	74.667	7.234	30
WT	1	18	7.234	Probing	POINT	69.333	69.333	NA	30
WT	1	18	7.234	Probing	POINT	73.1	73.1	NA	30
WT	1	19	33.167	AT_ROI	STATE	77.6	110.767	33.167	30
WT	1	19	33.167	Probing	POINT	77.833	77.833	NA	30
WT	1	19	33.167	Probing	POINT	84.833	84.833	NA	30
WT	1	19	33.167	Probing	POINT	88.7	88.7	NA	30
WT	1	19	33.167	Probing	POINT	91.467	91.467	NA	30
WT	1	19	33.167	Probing	POINT	93.3	93.3	NA	30
WT	1	19	33.167	Probing	POINT	96.133	96.133	NA	30
WT	1	19	33.167	Probing	POINT	99.933	99.933	NA	30
WT	1	19	33.167	Probing	POINT	105.067	105.067	NA	30
WT	1	20	223.133	AT_ROI	STATE	77.667	300.8	223.133	30
WT	1	20	223.133	Probing	POINT	78.067	78.067	NA	30
WT	1	20	223.133	Probing	POINT	80.067	80.067	NA	30
WT	1	20	223.133	Probing	POINT	110.867	110.867	NA	30
WT	1	20	223.133	Probing	POINT	112.3	112.3	NA	30
WT	1	20	223.133	Probing	POINT	115.9	115.9	NA	30
WT	1	20	223.133	Probing	POINT	118.533	118.533	NA	30
WT	1	20	223.133	Probing	POINT	120.333	120.333	NA	30
WT	1	20	223.133	Probing	POINT	124.667	124.667	NA	30
WT	1	20	223.133	Probing	POINT	127.5	127.5	NA	30
WT	1	20	223.133	Probing	POINT	143.467	143.467	NA	30
WT	1	20	223.133	Probing	POINT	157.8	157.8	NA	30
WT	1	20	223.133	Probing	POINT	172.2	172.2	NA	30
WT	1	20	223.133	Probing	POINT	181.1	181.1	NA	30
WT	1	20	223.133	Probing	POINT	190.433	190.433	NA	30
WT	1	20	223.133	Probing	POINT	197.7	197.7	NA	30
WT	1	20	223.133	Probing	POINT	202.3	202.3	NA	30
WT	1	20	223.133	Probing	POINT	206.433	206.433	NA	30
WT	1	20	223.133	Probing	POINT	210.5	210.5	NA	30
WT	1	20	223.133	Probing	POINT	220.367	220.367	NA	30
WT	1	20	223.133	Probing	POINT	229.1	229.1	NA	30
WT	1	20	223.133	Probing	POINT	234.133	234.133	NA	30
WT	1	20	223.133	Probing	POINT	240.3	240.3	NA	30
WT	1	20	223.133	Probing	POINT	247.767	247.767	NA	30
WT	1	20	223.133	Probing	POINT	251.8	251.8	NA	30
WT	1	20	223.133	Probing	POINT	260.3	260.3	NA	30
WT	1	20	223.133	Probing	POINT	265.733	265.733	NA	30
WT	1	20	223.133	Probing	POINT	270.8	270.8	NA	30
WT	1	20	223.133	Probing	POINT	275.533	275.533	NA	30
WT	1	20	223.133	Probing	POINT	280.367	280.367	NA	30
WT	1	20	223.133	Probing	POINT	293.333	293.333	NA	30
WT	1	20	223.133	Probing	POINT	300.533	300.533	NA	30
WT	1	21	32.9	AT_ROI	STATE	136	168.9	32.9	30
WT	1	21	32.9	Probing	POINT	137.467	137.467	NA	30
WT	1	21	32.9	Probing	POINT	138.233	138.233	NA	30
WT	1	21	32.9	Probing	POINT	139.567	139.567	NA	30
WT	1	21	32.9	Probing	POINT	145.267	145.267	NA	30
WT	1	21	32.9	Probing	POINT	149.933	149.933	NA	30
WT	1	21	32.9	Probing	POINT	154.233	154.233	NA	30
WT	1	21	32.9	Probing	POINT	158.367	158.367	NA	30
WT	1	21	32.9	Probing	POINT	164.733	164.733	NA	30
WT	1	22	263.9	AT_ROI	STATE	145.667	300.8	155.133	30
WT	1	22	263.9	Probing	POINT	146.133	146.133	NA	30
WT	1	22	263.9	Probing	POINT	147.467	147.467	NA	30
WT	1	22	263.9	Probing	POINT	151	151	NA	30
WT	1	22	263.9	Probing	POINT	154.267	154.267	NA	30
WT	1	22	263.9	Probing	POINT	164.767	164.767	NA	30
WT	1	22	263.9	Probing	POINT	168.467	168.467	NA	30
WT	1	22	263.9	Probing	POINT	171.5	171.5	NA	30
WT	1	22	263.9	Probing	POINT	173.567	173.567	NA	30
WT	1	22	263.9	Blood-feeding	STATE	182.2	226.967	44.767	30
WT	1	22	263.9	Probing	POINT	227.433	227.433	NA	30
WT	1	22	263.9	Probing	POINT	230.233	230.233	NA	30
WT	1	22	263.9	Blood-feeding	STATE	236.8	300.8	64	30
WT	1	23	10.233	AT_ROI	STATE	178.367	188.6	10.233	30
WT	1	23	10.233	Probing	POINT	178.667	178.667	NA	30
WT	1	23	10.233	Probing	POINT	184.233	184.233	NA	30
WT	1	24	23.867	AT_ROI	STATE	192.333	216.2	23.867	30
WT	1	24	23.867	Probing	POINT	193.8	193.8	NA	30
WT	1	24	23.867	Probing	POINT	196.767	196.767	NA	30
WT	1	24	23.867	Probing	POINT	199.1	199.1	NA	30
WT	1	24	23.867	Probing	POINT	204.9	204.9	NA	30
WT	1	24	23.867	Probing	POINT	206.633	206.633	NA	30
WT	1	24	23.867	Probing	POINT	211.467	211.467	NA	30
WT	1	24	23.867	Probing	POINT	215.467	215.467	NA	30
WT	1	25	98.7	AT_ROI	STATE	238.767	300.8	62.033	30
WT	1	25	98.7	Probing	POINT	239.733	239.733	NA	30
WT	1	25	98.7	Probing	POINT	244.133	244.133	NA	30
WT	1	25	98.7	Blood-feeding	STATE	264.133	300.8	36.667	30
OpIE2a	1	1	19.966	AT_ROI	STATE	3.867	23.833	19.966	30
OpIE2a	1	1	19.966	Grooming	POINT	5.4	5.4	NA	30
OpIE2a	1	1	19.966	Probing	POINT	19.967	19.967	NA	30
OpIE2a	1	2	18.367	AT_ROI	STATE	5.233	23.6	18.367	30
OpIE2a	1	2	18.367	Probing	POINT	7.033	7.033	NA	30
OpIE2a	1	2	18.367	Grooming	POINT	9.167	9.167	NA	30
OpIE2a	1	2	18.367	Probing	POINT	21.1	21.1	NA	30
OpIE2a	1	3	17.467	AT_ROI	STATE	8.733	26.2	17.467	30
OpIE2a	1	3	17.467	Probing	POINT	9.9	9.9	NA	30
OpIE2a	1	3	17.467	Probing	POINT	17.9	17.9	NA	30
OpIE2a	1	3	17.467	Grooming	POINT	18.9	18.9	NA	30
OpIE2a	1	3	17.467	Probing	POINT	25.7	25.7	NA	30
OpIE2a	1	4	3.6	AT_ROI	STATE	9.7	13.3	3.6	30
OpIE2a	1	4	3.6	Probing	POINT	11.533	11.533	NA	30
OpIE2a	1	5	22.833	AT_ROI	STATE	26.5	49.333	22.833	30
OpIE2a	1	5	22.833	Probing	POINT	27.333	27.333	NA	30
OpIE2a	1	5	22.833	Grooming	POINT	32.6	32.6	NA	30
OpIE2a	1	5	22.833	Probing	POINT	48.4	48.4	NA	30
OpIE2a	1	6	26.433	AT_ROI	STATE	30.467	56.9	26.433	30
OpIE2a	1	6	26.433	Probing	POINT	32.067	32.067	NA	30
OpIE2a	1	6	26.433	Probing	POINT	36.7	36.7	NA	30
OpIE2a	1	6	26.433	Grooming	POINT	38.167	38.167	NA	30
OpIE2a	1	6	26.433	Probing	POINT	45.333	45.333	NA	30
OpIE2a	1	6	26.433	Probing	POINT	46.833	46.833	NA	30
OpIE2a	1	6	26.433	Probing	POINT	50.433	50.433	NA	30
OpIE2a	1	6	26.433	Grooming	POINT	52.033	52.033	NA	30
OpIE2a	1	7	34.934	AT_ROI	STATE	43.933	78.867	34.934	30
OpIE2a	1	7	34.934	Probing	POINT	45.167	45.167	NA	30
OpIE2a	1	7	34.934	Probing	POINT	48.067	48.067	NA	30
OpIE2a	1	7	34.934	Probing	POINT	51.8	51.8	NA	30
OpIE2a	1	7	34.934	Probing	POINT	55.4	55.4	NA	30
OpIE2a	1	7	34.934	Probing	POINT	58.7	58.7	NA	30
OpIE2a	1	7	34.934	Probing	POINT	60.833	60.833	NA	30
OpIE2a	1	7	34.934	Probing	POINT	63.267	63.267	NA	30
OpIE2a	1	7	34.934	Probing	POINT	66	66	NA	30
OpIE2a	1	7	34.934	Probing	POINT	68.167	68.167	NA	30
OpIE2a	1	7	34.934	Grooming	POINT	69.133	69.133	NA	30
OpIE2a	1	8	67.733	AT_ROI	STATE	50.967	118.7	67.733	30
OpIE2a	1	8	67.733	Probing	POINT	52.133	52.133	NA	30
OpIE2a	1	8	67.733	Probing	POINT	56.767	56.767	NA	30
OpIE2a	1	8	67.733	Probing	POINT	60.2	60.2	NA	30
OpIE2a	1	8	67.733	Probing	POINT	67	67	NA	30
OpIE2a	1	8	67.733	Grooming	POINT	70.4	70.4	NA	30
OpIE2a	1	8	67.733	Probing	POINT	86.8	86.8	NA	30
OpIE2a	1	8	67.733	Probing	POINT	88.4	88.4	NA	30
OpIE2a	1	8	67.733	Probing	POINT	91.8	91.8	NA	30
OpIE2a	1	8	67.733	Probing	POINT	96.067	96.067	NA	30
OpIE2a	1	8	67.733	Probing	POINT	99.233	99.233	NA	30
OpIE2a	1	8	67.733	Probing	POINT	106.667	106.667	NA	30
OpIE2a	1	8	67.733	Probing	POINT	111.2	111.2	NA	30
OpIE2a	1	9	25.067	AT_ROI	STATE	61.9	86.967	25.067	30
OpIE2a	1	9	25.067	Probing	POINT	62.9	62.9	NA	30
OpIE2a	1	9	25.067	Probing	POINT	70.833	70.833	NA	30
OpIE2a	1	9	25.067	Probing	POINT	77.467	77.467	NA	30
OpIE2a	1	10	6.133	AT_ROI	STATE	86.8	92.933	6.133	30
OpIE2a	1	10	6.133	Probing	POINT	90.367	90.367	NA	30
OpIE2a	1	11	29.466	AT_ROI	STATE	94.467	123.933	29.466	30
OpIE2a	1	11	29.466	Probing	POINT	96.7	96.7	NA	30
OpIE2a	1	11	29.466	Probing	POINT	108.4	108.4	NA	30
OpIE2a	1	11	29.466	Probing	POINT	118.6	118.6	NA	30
OpIE2a	1	12	9.333	AT_ROI	STATE	96.767	106.1	9.333	30
OpIE2a	1	12	9.333	Probing	POINT	99.233	99.233	NA	30
OpIE2a	1	12	9.333	Probing	POINT	102.167	102.167	NA	30
OpIE2a	1	13	14.733	AT_ROI	STATE	97.567	112.3	14.733	30
OpIE2a	1	13	14.733	Probing	POINT	99.6	99.6	NA	30
OpIE2a	1	13	14.733	Probing	POINT	102.867	102.867	NA	30
OpIE2a	1	13	14.733	Probing	POINT	105.2	105.2	NA	30
OpIE2a	1	13	14.733	Probing	POINT	108.533	108.533	NA	30
OpIE2a	1	14	14.667	AT_ROI	STATE	104.233	118.9	14.667	30
OpIE2a	1	14	14.667	Probing	POINT	106.133	106.133	NA	30
OpIE2a	1	14	14.667	Probing	POINT	111.067	111.067	NA	30
OpIE2a	1	15	4.333	AT_ROI	STATE	119.767	124.1	4.333	30
OpIE2a	1	15	4.333	Probing	POINT	123.7	123.7	NA	30
OpIE2a	1	16	35.934	AT_ROI	STATE	121.633	157.567	35.934	30
OpIE2a	1	16	35.934	Probing	POINT	125.367	125.367	NA	30
OpIE2a	1	16	35.934	Grooming	POINT	129.067	129.067	NA	30
OpIE2a	1	16	35.934	Probing	POINT	151.133	151.133	NA	30
OpIE2a	1	16	35.934	Probing	POINT	155.167	155.167	NA	30
OpIE2a	1	17	9.033	AT_ROI	STATE	121.967	131	9.033	30
OpIE2a	1	17	9.033	Probing	POINT	124.533	124.533	NA	30
OpIE2a	1	17	9.033	Probing	POINT	127.533	127.533	NA	30
OpIE2a	1	18	26.966	AT_ROI	STATE	126.067	153.033	26.966	30
OpIE2a	1	18	26.966	Probing	POINT	127.7	127.7	NA	30
OpIE2a	1	18	26.966	Probing	POINT	132.3	132.3	NA	30
OpIE2a	1	18	26.966	Probing	POINT	136.7	136.7	NA	30
OpIE2a	1	18	26.966	Grooming	POINT	140.1	140.1	NA	30
OpIE2a	1	19	5.866	AT_ROI	STATE	129.267	135.133	5.866	30
OpIE2a	1	19	5.866	Probing	POINT	131.2	131.2	NA	30
OpIE2a	1	19	5.866	Probing	POINT	134.3	134.3	NA	30
OpIE2a	1	20	15.934	AT_ROI	STATE	129.633	145.567	15.934	30
OpIE2a	1	20	15.934	Probing	POINT	132.933	132.933	NA	30
OpIE2a	1	20	15.934	Probing	POINT	135.833	135.833	NA	30
OpIE2a	1	20	15.934	Probing	POINT	139.533	139.533	NA	30
OpIE2a	1	20	15.934	Probing	POINT	142.933	142.933	NA	30
OpIE2a	1	20	15.934	Probing	POINT	145.133	145.133	NA	30
OpIE2a	1	21	21.133	AT_ROI	STATE	132.7	153.833	21.133	30
OpIE2a	1	21	21.133	Probing	POINT	134.367	134.367	NA	30
OpIE2a	1	21	21.133	Probing	POINT	136.4	136.4	NA	30
OpIE2a	1	21	21.133	Probing	POINT	147.467	147.467	NA	30
OpIE2a	1	22	17.334	AT_ROI	STATE	137.333	154.667	17.334	30
OpIE2a	1	22	17.334	Probing	POINT	140.467	140.467	NA	30
OpIE2a	1	22	17.334	Probing	POINT	146.667	146.667	NA	30
OpIE2a	1	22	17.334	Probing	POINT	150.367	150.367	NA	30
OpIE2a	1	23	40.967	AT_ROI	STATE	137.9	178.867	40.967	30
OpIE2a	1	23	40.967	Probing	POINT	142.633	142.633	NA	30
OpIE2a	1	23	40.967	Probing	POINT	144.767	144.767	NA	30
OpIE2a	1	23	40.967	Probing	POINT	147.533	147.533	NA	30
OpIE2a	1	23	40.967	Probing	POINT	151.167	151.167	NA	30
OpIE2a	1	23	40.967	Probing	POINT	154.733	154.733	NA	30
OpIE2a	1	23	40.967	Probing	POINT	161.933	161.933	NA	30
OpIE2a	1	23	40.967	Probing	POINT	164.833	164.833	NA	30
OpIE2a	1	23	40.967	Probing	POINT	175.7	175.7	NA	30
OpIE2a	1	24	4.167	AT_ROI	STATE	148	152.167	4.167	30
OpIE2a	1	24	4.167	Probing	POINT	151	151	NA	30
OpIE2a	1	25	17.7	AT_ROI	STATE	165.467	183.167	17.7	30
OpIE2a	1	25	17.7	Probing	POINT	166.9	166.9	NA	30
OpIE2a	1	25	17.7	Probing	POINT	169.4	169.4	NA	30
OpIE2a	1	25	17.7	Grooming	POINT	172.733	172.733	NA	30
OpIE2a	1	26	28.833	AT_ROI	STATE	164.767	193.6	28.833	30
OpIE2a	1	26	28.833	Probing	POINT	166.833	166.833	NA	30
OpIE2a	1	26	28.833	Probing	POINT	174.267	174.267	NA	30
OpIE2a	1	26	28.833	Probing	POINT	180	180	NA	30
OpIE2a	1	26	28.833	Probing	POINT	186.1	186.1	NA	30
OpIE2a	1	27	28.733	AT_ROI	STATE	183.967	212.7	28.733	30
OpIE2a	1	27	28.733	Probing	POINT	186.2	186.2	NA	30
OpIE2a	1	27	28.733	Probing	POINT	190.5	190.5	NA	30
OpIE2a	1	27	28.733	Probing	POINT	194.433	194.433	NA	30
OpIE2a	1	27	28.733	Probing	POINT	206.967	206.967	NA	30
OpIE2a	1	28	37.6	AT_ROI	STATE	184.867	222.467	37.6	30
OpIE2a	1	28	37.6	Probing	POINT	187.467	187.467	NA	30
OpIE2a	1	28	37.6	Grooming	POINT	214.167	214.167	NA	30
OpIE2a	1	29	14.1	AT_ROI	STATE	192.867	206.967	14.1	30
OpIE2a	1	29	14.1	Probing	POINT	195.333	195.333	NA	30
OpIE2a	1	29	14.1	Probing	POINT	196.9	196.9	NA	30
OpIE2a	1	29	14.1	Probing	POINT	198.433	198.433	NA	30
OpIE2a	1	29	14.1	Probing	POINT	200.633	200.633	NA	30
OpIE2a	1	30	16.267	AT_ROI	STATE	202.133	218.4	16.267	30
OpIE2a	1	30	16.267	Probing	POINT	210.133	210.133	NA	30
OpIE2a	1	30	16.267	Probing	POINT	212.067	212.067	NA	30
OpIE2a	1	30	16.267	Probing	POINT	213.833	213.833	NA	30
OpIE2a	1	30	16.267	Probing	POINT	217	217	NA	30
OpIE2a	1	31	45.033	AT_ROI	STATE	217.667	262.7	45.033	30
OpIE2a	1	31	45.033	Probing	POINT	220.3	220.3	NA	30
OpIE2a	1	31	45.033	Probing	POINT	222.1	222.1	NA	30
OpIE2a	1	31	45.033	Probing	POINT	223.6	223.6	NA	30
OpIE2a	1	31	45.033	Grooming	POINT	227.733	227.733	NA	30
OpIE2a	1	31	45.033	Probing	POINT	235.167	235.167	NA	30
OpIE2a	1	31	45.033	Probing	POINT	238.333	238.333	NA	30
OpIE2a	1	31	45.033	Probing	POINT	239.5	239.5	NA	30
OpIE2a	1	31	45.033	Probing	POINT	246.267	246.267	NA	30
OpIE2a	1	31	45.033	Probing	POINT	248.2	248.2	NA	30
OpIE2a	1	31	45.033	Probing	POINT	249.667	249.667	NA	30
OpIE2a	1	31	45.033	Probing	POINT	251.9	251.9	NA	30
OpIE2a	1	31	45.033	Probing	POINT	257.333	257.333	NA	30
OpIE2a	1	31	45.033	Probing	POINT	258.1	258.1	NA	30
OpIE2a	1	32	22.3	AT_ROI	STATE	226.367	248.667	22.3	30
OpIE2a	1	32	22.3	Probing	POINT	227.533	227.533	NA	30
OpIE2a	1	32	22.3	Probing	POINT	229.167	229.167	NA	30
OpIE2a	1	32	22.3	Probing	POINT	230.667	230.667	NA	30
OpIE2a	1	32	22.3	Probing	POINT	234.167	234.167	NA	30
OpIE2a	1	32	22.3	Probing	POINT	235.7	235.7	NA	30
OpIE2a	1	32	22.3	Probing	POINT	239.433	239.433	NA	30
OpIE2a	1	32	22.3	Probing	POINT	242.133	242.133	NA	30
OpIE2a	1	32	22.3	Probing	POINT	244.933	244.933	NA	30
OpIE2a	1	33	33.767	AT_ROI	STATE	230.8	264.567	33.767	30
OpIE2a	1	33	33.767	Probing	POINT	231.733	231.733	NA	30
OpIE2a	1	33	33.767	Probing	POINT	232.6	232.6	NA	30
OpIE2a	1	33	33.767	Probing	POINT	234.133	234.133	NA	30
OpIE2a	1	33	33.767	Probing	POINT	236.4	236.4	NA	30
OpIE2a	1	33	33.767	Probing	POINT	239.4	239.4	NA	30
OpIE2a	1	33	33.767	Probing	POINT	244.833	244.833	NA	30
OpIE2a	1	33	33.767	Probing	POINT	247.4	247.4	NA	30
OpIE2a	1	33	33.767	Probing	POINT	250.833	250.833	NA	30
OpIE2a	1	33	33.767	Probing	POINT	254	254	NA	30
OpIE2a	1	33	33.767	Probing	POINT	262.967	262.967	NA	30
OpIE2b	3	1	458.634	AT_ROI	STATE	3.033	300.2	297.167	30
OpIE2b	3	1	458.634	Probing	POINT	4.467	4.467	NA	30
OpIE2b	3	1	458.634	Blood-feeding	STATE	16.233	177.7	161.467	30
OpIE2b	3	2	434.934	AT_ROI	STATE	2.933	300.767	297.834	30
OpIE2b	3	2	434.934	Probing	POINT	3.967	3.967	NA	30
OpIE2b	3	2	434.934	Probing	POINT	6.1	6.1	NA	30
OpIE2b	3	2	434.934	Probing	POINT	8.8	8.8	NA	30
OpIE2b	3	2	434.934	Probing	POINT	9.767	9.767	NA	30
OpIE2b	3	2	434.934	Blood-feeding	STATE	29.233	166.333	137.1	30
OpIE2b	3	3	481.2	AT_ROI	STATE	3.1	301	297.9	30
OpIE2b	3	3	481.2	Probing	POINT	4.367	4.367	NA	30
OpIE2b	3	3	481.2	Blood-feeding	STATE	19.5	103.033	83.533	30
OpIE2b	3	3	481.2	Probing	POINT	114.4	114.4	NA	30
OpIE2b	3	3	481.2	Probing	POINT	118.067	118.067	NA	30
OpIE2b	3	3	481.2	Probing	POINT	121.667	121.667	NA	30
OpIE2b	3	3	481.2	Probing	POINT	124	124	NA	30
OpIE2b	3	3	481.2	Probing	POINT	129.4	129.4	NA	30
OpIE2b	3	3	481.2	Probing	POINT	180.133	180.133	NA	30
OpIE2b	3	3	481.2	Blood-feeding	STATE	201.233	301	99.767	30
OpIE2b	3	4	3.167	AT_ROI	STATE	1.633	4.8	3.167	30
OpIE2b	3	4	3.167	Probing	POINT	2.1	2.1	NA	30
OpIE2b	3	5	560.799	AT_ROI	STATE	3.9	301.833	297.933	30
OpIE2b	3	5	560.799	Probing	POINT	5.767	5.767	NA	30
OpIE2b	3	5	560.799	Probing	POINT	11.433	11.433	NA	30
OpIE2b	3	5	560.799	Blood-feeding	STATE	38.967	301.833	262.866	30
OpIE2b	3	6	219.733	AT_ROI	STATE	5.333	150.433	145.1	30
OpIE2b	3	6	219.733	Probing	POINT	6.733	6.733	NA	30
OpIE2b	3	6	219.733	Probing	POINT	10.533	10.533	NA	30
OpIE2b	3	6	219.733	Probing	POINT	12.7	12.7	NA	30
OpIE2b	3	6	219.733	Probing	POINT	17.533	17.533	NA	30
OpIE2b	3	6	219.733	Blood-feeding	STATE	53.567	128.2	74.633	30
OpIE2b	3	7	433.999	AT_ROI	STATE	7.033	301.833	294.8	30
OpIE2b	3	7	433.999	Probing	POINT	8.233	8.233	NA	30
OpIE2b	3	7	433.999	Probing	POINT	12.867	12.867	NA	30
OpIE2b	3	7	433.999	Probing	POINT	19.833	19.833	NA	30
OpIE2b	3	7	433.999	Probing	POINT	23.067	23.067	NA	30
OpIE2b	3	7	433.999	Probing	POINT	32.233	32.233	NA	30
OpIE2b	3	7	433.999	Probing	POINT	39	39	NA	30
OpIE2b	3	7	433.999	Probing	POINT	44.567	44.567	NA	30
OpIE2b	3	7	433.999	Probing	POINT	54.733	54.733	NA	30
OpIE2b	3	7	433.999	Blood-feeding	STATE	78.7	97.833	19.133	30
OpIE2b	3	7	433.999	Probing	POINT	99.3	99.3	NA	30
OpIE2b	3	7	433.999	Probing	POINT	101.233	101.233	NA	30
OpIE2b	3	7	433.999	Probing	POINT	103.6	103.6	NA	30
OpIE2b	3	7	433.999	Blood-feeding	STATE	117.667	237.733	120.066	30
OpIE2b	3	8	476.133	AT_ROI	STATE	16.333	301	284.667	30
OpIE2b	3	8	476.133	Probing	POINT	17.833	17.833	NA	30
OpIE2b	3	8	476.133	Blood-feeding	STATE	54.367	245.833	191.466	30
OpIE2b	3	9	468.633	AT_ROI	STATE	18.167	300.2	282.033	30
OpIE2b	3	9	468.633	Probing	POINT	18.9	18.9	NA	30
OpIE2b	3	9	468.633	Probing	POINT	20.867	20.867	NA	30
OpIE2b	3	9	468.633	Probing	POINT	24.567	24.567	NA	30
OpIE2b	3	9	468.633	Probing	POINT	27.567	27.567	NA	30
OpIE2b	3	9	468.633	Probing	POINT	36.9	36.9	NA	30
OpIE2b	3	9	468.633	Probing	POINT	38.833	38.833	NA	30
OpIE2b	3	9	468.633	Probing	POINT	41.6	41.6	NA	30
OpIE2b	3	9	468.633	Probing	POINT	46.133	46.133	NA	30
OpIE2b	3	9	468.633	Probing	POINT	50.767	50.767	NA	30
OpIE2b	3	9	468.633	Probing	POINT	61.8	61.8	NA	30
OpIE2b	3	9	468.633	Probing	POINT	65.233	65.233	NA	30
OpIE2b	3	9	468.633	Probing	POINT	68.567	68.567	NA	30
OpIE2b	3	9	468.633	Blood-feeding	STATE	88.433	275.033	186.6	30
OpIE2b	3	10	479.599	AT_ROI	STATE	17.767	300.2	282.433	30
OpIE2b	3	10	479.599	Probing	POINT	18.6	18.6	NA	30
OpIE2b	3	10	479.599	Probing	POINT	26.6	26.6	NA	30
OpIE2b	3	10	479.599	Blood-feeding	STATE	54.367	120.1	65.733	30
OpIE2b	3	10	479.599	Probing	POINT	133.067	133.067	NA	30
OpIE2b	3	10	479.599	Blood-feeding	STATE	168.767	300.2	131.433	30
OpIE2b	3	11	49.1	AT_ROI	STATE	23.4	72.5	49.1	30
OpIE2b	3	11	49.1	Probing	POINT	25.367	25.367	NA	30
OpIE2b	3	11	49.1	Probing	POINT	30.833	30.833	NA	30
OpIE2b	3	11	49.1	Probing	POINT	34.133	34.133	NA	30
OpIE2b	3	11	49.1	Probing	POINT	38.833	38.833	NA	30
OpIE2b	3	11	49.1	Probing	POINT	43.933	43.933	NA	30
OpIE2b	3	11	49.1	Probing	POINT	47.267	47.267	NA	30
OpIE2b	3	11	49.1	Probing	POINT	52.267	52.267	NA	30
OpIE2b	3	11	49.1	Probing	POINT	59.8	59.8	NA	30
OpIE2b	3	11	49.1	Probing	POINT	62.333	62.333	NA	30
OpIE2b	3	11	49.1	Probing	POINT	67.4	67.4	NA	30
OpIE2b	3	12	412.133	AT_ROI	STATE	43.033	301.833	258.8	30
OpIE2b	3	12	412.133	Probing	POINT	43.867	43.867	NA	30
OpIE2b	3	12	412.133	Probing	POINT	46.567	46.567	NA	30
OpIE2b	3	12	412.133	Probing	POINT	48.667	48.667	NA	30
OpIE2b	3	12	412.133	Probing	POINT	52.567	52.567	NA	30
OpIE2b	3	12	412.133	Probing	POINT	59.8	59.8	NA	30
OpIE2b	3	12	412.133	Probing	POINT	63.633	63.633	NA	30
OpIE2b	3	12	412.133	Probing	POINT	68.3	68.3	NA	30
OpIE2b	3	12	412.133	Probing	POINT	73.767	73.767	NA	30
OpIE2b	3	12	412.133	Blood-feeding	STATE	84.4	190.667	106.267	30
OpIE2b	3	12	412.133	Probing	POINT	203.667	203.667	NA	30
OpIE2b	3	12	412.133	Blood-feeding	STATE	254.767	301.833	47.066	30
OpIE2b	3	13	358.666	AT_ROI	STATE	49.467	301.833	252.366	30
OpIE2b	3	13	358.666	Probing	POINT	50.833	50.833	NA	30
OpIE2b	3	13	358.666	Probing	POINT	52.2	52.2	NA	30
OpIE2b	3	13	358.666	Probing	POINT	58.033	58.033	NA	30
OpIE2b	3	13	358.666	Blood-feeding	STATE	73.833	180.133	106.3	30
OpIE2b	3	14	346.599	AT_ROI	STATE	50.167	301.833	251.666	30
OpIE2b	3	14	346.599	Probing	POINT	51.133	51.133	NA	30
OpIE2b	3	14	346.599	Probing	POINT	54.4	54.4	NA	30
OpIE2b	3	14	346.599	Blood-feeding	STATE	75.467	170.4	94.933	30
OpIE2b	3	15	395.633	AT_ROI	STATE	53.833	300.2	246.367	30
OpIE2b	3	15	395.633	Probing	POINT	54.567	54.567	NA	30
OpIE2b	3	15	395.633	Probing	POINT	56.367	56.367	NA	30
OpIE2b	3	15	395.633	Probing	POINT	60.2	60.2	NA	30
OpIE2b	3	15	395.633	Blood-feeding	STATE	75.467	224.733	149.266	30
OpIE2b	3	16	415.767	AT_ROI	STATE	58.833	301	242.167	30
OpIE2b	3	16	415.767	Probing	POINT	59.567	59.567	NA	30
OpIE2b	3	16	415.767	Probing	POINT	62.033	62.033	NA	30
OpIE2b	3	16	415.767	Probing	POINT	63.2	63.2	NA	30
OpIE2b	3	16	415.767	Probing	POINT	64.133	64.133	NA	30
OpIE2b	3	16	415.767	Probing	POINT	69.9	69.9	NA	30
OpIE2b	3	16	415.767	Probing	POINT	74.967	74.967	NA	30
OpIE2b	3	16	415.767	Probing	POINT	83.733	83.733	NA	30
OpIE2b	3	16	415.767	Blood-feeding	STATE	96.567	270.167	173.6	30
OpIE2b	3	17	431.5	AT_ROI	STATE	74.767	300.2	225.433	30
OpIE2b	3	17	431.5	Probing	POINT	76.767	76.767	NA	30
OpIE2b	3	17	431.5	Blood-feeding	STATE	94.133	300.2	206.067	30
OpIE2b	3	18	341.2	AT_ROI	STATE	102.633	301.833	199.2	30
OpIE2b	3	18	341.2	Probing	POINT	103.6	103.6	NA	30
OpIE2b	3	18	341.2	Probing	POINT	106.667	106.667	NA	30
OpIE2b	3	18	341.2	Probing	POINT	113.4	113.4	NA	30
OpIE2b	3	18	341.2	Probing	POINT	116.533	116.533	NA	30
OpIE2b	3	18	341.2	Blood-feeding	STATE	159.833	301.833	142	30
OpIE2b	3	19	286.399	AT_ROI	STATE	146.067	301.833	155.766	30
OpIE2b	3	19	286.399	Probing	POINT	146.667	146.667	NA	30
OpIE2b	3	19	286.399	Probing	POINT	150.033	150.033	NA	30
OpIE2b	3	19	286.399	Blood-feeding	STATE	171.2	301.833	130.633	30

### Sheet: SUM_data
Subject	Repeat	Female ID	N of Grooming events	N of Probing events	Time at AOI (s)	Time at AOI (m)	Probing frequncy total	Total blood-feeding time (s)	Total blood-feeding time (m)	Time at ROI Before Feeding (m)	Time at ROI Before Feeding (s)	Probing Before Feeding	Grooming Before Feeding	Probing frequency before feeding (m)
WT	1	1	2	6	51.033	0.85055	0.117571	0	0	0.85055	51.033	6	2	7.05426
WT	1	2	0	5	21.1	0.351667	0.236967	0	0	0.351667	21.1	5	0	14.218
WT	1	3	0	5	20.734	0.345567	0.24115	0	0	0.345567	20.734	5	0	14.469
WT	1	4	0	2	282.1	4.70167	0.00708969	256.333	4.27222	0.25445	15.267	1	0	3.93005
WT	1	5	0	5	281.233	4.68722	0.0177789	239.734	3.99557	0.459433	27.566	3	0	6.52978
WT	1	6	0	3	280.533	4.67555	0.0106939	165.134	2.75223	0.6111	36.666	3	0	4.90918
WT	1	7	3	18	106.933	1.78222	0.16833	0	0	1.78222	106.933	18	3	10.0998
WT	1	8	0	16	242.6	4.04333	0.0659522	133.9	2.23167	0.442217	26.533	6	0	13.568
WT	1	9	0	3	244.233	4.07055	0.0122834	128.834	2.14723	0.3711	22.266	3	0	8.08407
WT	1	10	1	3	242.967	4.04945	0.0123474	204.766	3.41277	0.375567	22.534	2	1	5.32529
WT	1	11	0	15	242	4.03333	0.0619835	170.1	2.835	0.19055	11.433	1	0	5.24797
WT	1	12	0	1	240.067	4.00112	0.0041655	214.567	3.57612	0.425	25.5	1	0	2.35294
WT	1	13	0	29	123.833	2.06388	0.234186	0	0	2.06388	123.833	29	0	14.0512
WT	1	14	0	14	202.2	3.37	0.0692384	106.933	1.78222	0.272783	16.367	3	0	10.9977
WT	1	15	0	3	236.9	3.94833	0.0126636	216.233	3.60388	0.34445	20.667	3	0	8.70954
WT	1	16	0	2	7.833	0.13055	0.25533	0	0	0.13055	7.833	2	0	15.3198
WT	1	17	0	10	72.4	1.20667	0.138122	0	0	1.20667	72.4	10	0	8.28729
WT	1	18	0	2	7.234	0.120567	0.276472	0	0	0.120567	7.234	2	0	16.5883
WT	1	19	0	8	33.167	0.552783	0.241204	0	0	0.552783	33.167	8	0	14.4722
WT	1	20	0	31	223.133	3.71888	0.138931	0	0	3.71888	223.133	31	0	8.33584
WT	1	21	0	8	32.9	0.548333	0.243161	0	0	0.548333	32.9	8	0	14.5897
WT	1	22	0	10	155.133	2.58555	0.0644608	108.767	1.81278	0.608883	36.533	8	0	13.1388
WT	1	23	0	2	10.233	0.17055	0.195446	0	0	0.17055	10.233	2	0	11.7268
WT	1	24	0	7	23.867	0.397783	0.293292	0	0	0.397783	23.867	7	0	17.5975
WT	1	25	0	2	62.033	1.03388	0.0322409	36.667	0.611117	0.422767	25.366	2	0	4.73074
OpIE2b	3	1	0	1	297.167	4.95278	0.00336511	161.467	2.69112	0.22	13.2	1	0	4.54545
OpIE2b	3	2	0	4	297.834	4.9639	0.0134303	137.1	2.285	0.438333	26.3	4	0	9.12548
OpIE2b	3	3	0	7	297.9	4.965	0.0234978	183.3	3.055	0.273333	16.4	1	0	3.65854
OpIE2b	3	4	0	1	3.167	0.0527833	0.315756	0	0	0.0527833	3.167	1	0	18.9454
OpIE2b	3	5	0	2	297.933	4.96555	0.00671292	262.866	4.3811	0.58445	35.067	2	0	3.42202
OpIE2b	3	6	0	4	145.1	2.41833	0.0275672	74.633	1.24388	0.8039	48.234	4	0	4.97574
OpIE2b	3	7	0	11	294.8	4.91333	0.0373134	139.199	2.31998	1.19445	71.667	8	0	6.69764
OpIE2b	3	8	0	1	284.667	4.74445	0.00351288	191.466	3.1911	0.6339	38.034	1	0	1.57754
OpIE2b	3	9	0	12	282.033	4.70055	0.0425482	186.6	3.11	1.1711	70.266	12	0	10.2468
OpIE2b	3	10	0	3	282.433	4.70722	0.010622	197.166	3.2861	0.61	36.6	2	0	3.27869
OpIE2b	3	11	0	10	49.1	0.818333	0.203666	0	0	0.818333	49.1	10	0	12.22
OpIE2b	3	12	0	9	258.8	4.31333	0.0347759	153.333	2.55555	0.68945	41.367	8	0	11.6035
OpIE2b	3	13	0	3	252.366	4.2061	0.0118875	106.3	1.77167	0.4061	24.366	3	0	7.38734
OpIE2b	3	14	0	2	251.666	4.19443	0.00794704	94.933	1.58222	0.421667	25.3	2	0	4.74308
OpIE2b	3	15	0	3	246.367	4.10612	0.012177	149.266	2.48777	0.360567	21.634	3	0	8.32024
OpIE2b	3	16	0	7	242.167	4.03612	0.0289057	173.6	2.89333	0.6289	37.734	7	0	11.1305
OpIE2b	3	17	0	1	225.433	3.75722	0.00443591	206.067	3.43445	0.322767	19.366	1	0	3.09821
OpIE2b	3	18	0	4	199.2	3.32	0.0200803	142	2.36667	0.953333	57.2	4	0	4.1958
OpIE2b	3	19	0	2	155.766	2.5961	0.0128398	130.633	2.17722	0.418883	25.133	2	0	4.7746
OpIE2a	1	1	1	1	19.966	0.332767	0.0500851	0	0	0.332767	19.966	1	1	3.00511
OpIE2a	1	2	1	2	18.367	0.306117	0.108891	0	0	0.306117	18.367	2	1	6.53346
OpIE2a	1	3	1	3	17.467	0.291117	0.171752	0	0	0.291117	17.467	3	1	10.3051
OpIE2a	1	4	0	1	3.6	0.06	0.277778	0	0	0.06	3.6	1	0	16.6667
OpIE2a	1	5	1	2	22.833	0.38055	0.0875925	0	0	0.38055	22.833	2	1	5.25555
OpIE2a	1	6	2	5	26.433	0.44055	0.189157	0	0	0.44055	26.433	5	2	11.3494
OpIE2a	1	7	1	9	34.934	0.582233	0.257629	0	0	0.582233	34.934	9	1	15.4577
OpIE2a	1	8	1	11	67.733	1.12888	0.162402	0	0	1.12888	67.733	11	1	9.74414
OpIE2a	1	9	0	3	25.067	0.417783	0.119679	0	0	0.417783	25.067	3	0	7.18076
OpIE2a	1	10	0	1	6.133	0.102217	0.163052	0	0	0.102217	6.133	1	0	9.78314
OpIE2a	1	11	0	3	29.466	0.4911	0.101812	0	0	0.4911	29.466	3	0	6.10874
OpIE2a	1	12	0	2	9.333	0.15555	0.214293	0	0	0.15555	9.333	2	0	12.8576
OpIE2a	1	13	0	4	14.733	0.24555	0.271499	0	0	0.24555	14.733	4	0	16.29
OpIE2a	1	14	0	2	14.667	0.24445	0.136361	0	0	0.24445	14.667	2	0	8.18163
OpIE2a	1	15	0	1	4.333	0.0722167	0.230787	0	0	0.0722167	4.333	1	0	13.8472
OpIE2a	1	16	1	3	35.934	0.5989	0.0834864	0	0	0.5989	35.934	3	1	5.00918
OpIE2a	1	17	0	2	9.033	0.15055	0.22141	0	0	0.15055	9.033	2	0	13.2846
OpIE2a	1	18	1	3	26.966	0.449433	0.111251	0	0	0.449433	26.966	3	1	6.67507
OpIE2a	1	19	0	2	5.866	0.0977667	0.340948	0	0	0.0977667	5.866	2	0	20.4569
OpIE2a	1	20	0	5	15.934	0.265567	0.313794	0	0	0.265567	15.934	5	0	18.8277
OpIE2a	1	21	0	3	21.133	0.352217	0.141958	0	0	0.352217	21.133	3	0	8.51748
OpIE2a	1	22	0	3	17.334	0.2889	0.17307	0	0	0.2889	17.334	3	0	10.3842
OpIE2a	1	23	0	8	40.967	0.682783	0.195279	0	0	0.682783	40.967	8	0	11.7167
OpIE2a	1	24	0	1	4.167	0.06945	0.239981	0	0	0.06945	4.167	1	0	14.3988
OpIE2a	1	25	1	2	17.7	0.295	0.112994	0	0	0.295	17.7	2	1	6.77966
OpIE2a	1	26	0	4	28.833	0.48055	0.13873	0	0	0.48055	28.833	4	0	8.3238
OpIE2a	1	27	0	4	28.733	0.478883	0.139213	0	0	0.478883	28.733	4	0	8.35277
OpIE2a	1	28	1	1	37.6	0.626667	0.0265957	0	0	0.626667	37.6	1	1	1.59574
OpIE2a	1	29	0	4	14.1	0.235	0.283688	0	0	0.235	14.1	4	0	17.0213
OpIE2a	1	30	0	4	16.267	0.271117	0.245897	0	0	0.271117	16.267	4	0	14.7538
OpIE2a	1	31	1	12	45.033	0.75055	0.266471	0	0	0.75055	45.033	12	1	15.9883
OpIE2a	1	32	0	8	22.3	0.371667	0.358744	0	0	0.371667	22.3	8	0	21.5247
OpIE2a	1	33	0	10	33.767	0.562783	0.296147	0	0	0.562783	33.767	10	0	17.7688
