## Supplementary material for "An *OpIE2*-DsRed marker disrupts female blood-feeding and shortens lifespan in the malaria vector *Anopheles gambiae*": Supplementary File 3-Statistics.csv

Figure	Comparison	Description	Statistical test	pv	Significant? (pv < 0.05)
2B	WT vs OpIE2b	% of females bloodfed	Unpaired two-sided t-test	0.254083	No
2B	WT vs OpIE2a	% of females bloodfed	Unpaired two-sided t-test	0.000206	Yes
2C	WT vs OpIE2a (Stim.)	% of females bloodfed	Unpaired two-sided t-test	0.000675	Yes
2D	WT vs OpIE2b (slope over time)	Mean feeder occupancy	Linear mixed-effects model (MixedLM; interaction term time×strain)	0.208	No
2D	WT vs OpIE2a (slope over time)	Mean feeder occupancy	Linear mixed-effects model (MixedLM; interaction term time×strain)	<0.001	Yes
2D	WT vs OpIE2b (time = 0)	Mean feeder occupancy	Linear mixed-effects model (MixedLM; Wald contrast)	0.076	No
2D	WT vs OpIE2a (time = 0)	Mean feeder occupancy	Linear mixed-effects model (MixedLM; Wald contrast)	0.0028	Yes
4A	WT vs OpIE2b	N eggs per female	Unpaired two-sided t-test	0.5848	No
4A	WT vs OpIE2a	N eggs per female	Unpaired two-sided t-test	0.0418	Yes
4B	WT vs OpIE2b	% of hatched eggs from females that fed	Unpaired two-sided t-test	0.5454	No
4B	WT vs OpIE2a	% of hatched eggs from females that fed	Unpaired two-sided t-test	0.3107	No
4C	WT vs OpIE2b	% of hatched eggs from paternal cross	Unpaired two-sided t-test	0.5208	No
4C	WT vs OpIE2a	% of hatched eggs from paternal cross	Unpaired two-sided t-test	0.6879	No
4D	WT vs OpIE2b	Larval-to-Pupal survival (%)	Unpaired two-sided t-test	0.2563	No
4D	WT vs OpIE2a	Larval-to-Pupal survival (%)	Unpaired two-sided t-test	0.7953	No
4E	WT vs OpIE2b	Pupal-to-Adult survival (%)	Unpaired two-sided t-test	0.2135	No
4E	WT vs OpIE2a	Pupal-to-Adult survival (%)	Unpaired two-sided t-test	0.9971	No
4F	WT vs OpIE2b	Adult sex ratios proportion (males)	Unpaired two-sided t-test	0.6456	No
4F	WT vs OpIE2a	Adult sex ratios proportion (males)	Unpaired two-sided t-test	0.9493	No
4F	WT vs OpIE2b	Adult sex ratios proportion (females)	Unpaired two-sided t-test	0.6458	No
4F	WT vs OpIE2a	Adult sex ratios proportion (females)	Unpaired two-sided t-test	0.9496	No
4G	WT vs OpIE2b	Adult longevity males	Log-rank test	0.355	No
4G	WT vs OpIE2a	Adult longevity males	Log-rank test	<0.001	Yes
4G	WT vs OpIE2b	Adult longevity females	Log-rank test	0.165	No
4G	WT vs OpIE2a	Adult longevity females	Log-rank test	0.035	Yes
Supp 1A	WT vs OpIE2b	AOI time (mins)	Dunn Method For Joint Ranking with Bonferroni correction	0.033	Yes
Supp 1A	WT vs OpIE2a	AOI time (mins)	Dunn Method For Joint Ranking with Bonferroni correction	<0.001	Yes
Supp 1B	WT vs OpIE2b	Frequency of probing before feeding (events/min)	Dunn Method For Joint Ranking with Bonferroni correction	0.0485	Yes
Supp 1B	WT vs OpIE2a	Frequency of probing before feeding (events/min)	Dunn Method For Joint Ranking with Bonferroni correction	0.851	No
Supp 1C	WT vs OpIE2b	Frequency of grooming before feeding (events/min)	Dunn Method For Joint Ranking with Bonferroni correction	0.661	No
Supp 1C	WT vs OpIE2a	Frequency of grooming before feeding (events/min)	Dunn Method For Joint Ranking with Bonferroni correction	0.0424	Yes
Supp 2A	WT vs OpIE2b	Male proboscis angle	Unpaired two-sided t-test	0.431	No
Supp 2A	WT vs OpIE2a	Male proboscis angle	Unpaired two-sided t-test	<0.001	Yes
Supp 2B	WT vs OpIE2b	Female proboscis angle	Unpaired two-sided t-test	0.632	No
Supp 2B	WT vs OpIE2a	Female proboscis angle	Unpaired two-sided t-test	0.007	Yes
